# Accurate detection of m6A RNA modifications in native RNA sequences

**DOI:** 10.1101/525741

**Authors:** Huanle Liu, Oguzhan Begik, Morghan C Lucas, Christopher E. Mason, Schraga Schwartz, John S. Mattick, Martin A. Smith, Eva Maria Novoa

**Author notes:** Present address: Green templeton College, Oxford OX2 6HG, United Kingdom (John S. Mattick). Correspondence to: Eva Maria Novoa.

## Abstract

The field of epitranscriptomics has undergone an enormous expansion in the last few years; however, a major limitation is the lack of generic methods to map RNA modifications transcriptome-wide. Here we show that using Oxford Nanopore Technologies, N6-methyladenosine (m6A) RNA modifications can be detected with high accuracy, in the form of systematic errors and decreased base-calling qualities. Our results open new avenues to investigate the universe of RNA modifications with single nucleotide resolution, in individual RNA molecules.
