## Supplementary material for "Accurate detection of m6A RNA modifications in native RNA sequences": Table S1

### Sheet: Accuracy
		m6A motif		control
		REP1	REP2	REP1	REP2
1 feature	base quality (q)	86.5979	85.567	61.9224	57.4861
	mismatch_frequency (mis)	73.7113	72.6804	50.0924	50.647
	insertion frequency (ins)	50	50	50.0924	50.0924
	deletion frequency (del)	70.6186	70.1031	50.0924	50.0924
	Current intensity (curr)	53.6082	55.6701	50	52.8651
	Current stdev (stcurr)	63.9175	65.9794	48.9834	51.0166
2 features	q+mis	89.1753	88.1443	61.5527	57.4861
	q+del	88.1443	88.1443	62.4769	57.4861
	q+Current	85.0515	86.0825	67.2828	58.5952
	q+StCurrent	89.1753	87.1134	62.6617	54.3438
3 features	q+mis+del	90.7216	88.6598	60.6285	59.8891
	q+mis+curr	86.5979	88.1443	69.8706	59.1497
	q+mis+stcurr	89.6907	88.1443	66.3586	59.1497
4 features	q+mis+del+curr	90.7216	90.7216	66.3586	58.4104
	q+mis+del+stcurr	90.2062	89.1753	60.6285	54.7135
5 features	q+mis+del+curr+stcurr	88.1443	88.6598	67.4677	57.671
