## Supplementary material for "Accurate detection of m6A RNA modifications in native RNA sequences": Table S2

### Sheet: Sheet1
Samples		Rep	Volume (ul)	Qubit Read (ng/ul)	Nanopore	260/280	260/230
CC1	Unmodified	1	10	520	1350	2.52	3
CC2	Unmodified	1	10	467	1210	2.56	3.11
CC3	Unmodified	1	10	335	800	2.66	3.4
CC4	Unmodified	1	10	590	1595	2.49	2.72
CC1	m6A	1	10	429	1645	1.82	2.8
CC2	m6A	1	10	550	1895	1.91	2.76
CC3	m6A	1	10	580	1575	1.84	2.8
CC4	m6A	1	10	310	1235	1.9	2.89
CC1	Unmodified	2	10	372	446	2.1	2.79
CC2	Unmodified	2	10	328	426	2.09	2.31
CC3	Unmodified	2	10	302	331	2.17	2.49
CC4	Unmodified	2	10	304	495	2.13	2.46
CC1	m6A	2	10	204	546	1.8	2.62
CC2	m6A	2	10	242	478	1.86	2.49
CC3	m6A	2	10	200	335	1.85	2.48
CC4	m6A	2	10	200	400	1.85	2.48
