## Supplementary material for "Accurate detection of m6A RNA modifications in native RNA sequences": Table S3

### Sheet: 1. sequencing output metrics
	Sample Type	No. of sequenced reads	No. of basecalled reads	N50	Max Length	Mean Quality	Total sequencing throughput (Gb)
Replicate1	Modified	66736	63047	1457	44033	6.9	0.06
	Unmodified	134374	130998	1314	26310	5.8	0.122
Replicate2	Modified	846595	745472	1981	50570	6.8	0.801
	Unmodified	638860	535069	1596	66842	5.2	0.574

### Sheet: 2. reads mapping metrics
	Sample type	No. of basecalled reads	No. of mapped reads
Rep1	Unmodified	63047	47, 341 (75.09%)
	Modified	130998	11,839 (9.04%)
Rep2	Unmodified	745472	603,054 (80.90%)
	Modified	535069	93,434 (17.46%)
